# Force and stepwise movements of gliding motility in human pathogenic bacterium *Mycoplasma pneumoniae*

**DOI:** 10.1101/2021.05.25.445585

**Authors:** Masaki Mizutani, Yuya Sasajima, Makoto Miyata

**Affiliations:** Graduate School of Science, Osaka City University, 3-3-138 Sugimoto, Sumiyoshi-ku, Osaka 558-8585, Japan; The OCU Advanced Research Institute for Natural Science and Technology (OCARINA), Osaka City University, 3-3-138 Sugimoto, Sumiyoshi-ku, Osaka 558-8585, Japan

**Keywords:** Motility, Optical tweezers, class *Mollicutes*, Infection

## Abstract

*Mycoplasma pneumoniae*, a human pathogenic bacterium, binds to sialylated oligosaccharides and glides on host cell surfaces via a unique mechanism. Gliding motility is essential for initiating the infectious process. In the present study, we measured the stall force of an *M. pneumoniae* cell carrying a bead that was manipulated using optical tweezers on two strains. The stall forces of M129 and FH strains were averaged to be 23.7 and 19.7 pN, respectively, much weaker than those of other bacterial surface motilities. The binding activity and gliding speed of the M129 strain on sialylated oligosaccharides were eight and two times higher than those of the FH strain, respectively, showing that binding activity is not linked to gliding force. Gliding speed decreased when cell binding was reduced by addition of free sialylated oligosaccharides, indicating the existence of a drag force during gliding. We detected stepwise movements, likely caused by a single leg under 0.2–0.3 mM free sialylated oligosaccharides. A step size of 14–19 nm showed that 25–35 propulsion steps per second are required to achieve the usual gliding speed. The step size was reduced to less than half with the load applied using optical tweezers, showing that a 2.5 pN force from a cell is exerted on a leg. The work performed in this step was 16%–30% of the free energy of the hydrolysis of ATP molecules, suggesting that this step is linked to the elementary process of *M. pneumoniae* gliding.

**IMPORTANCE:** Human mycoplasma pneumonia is caused by the bacterium *Mycoplasma pneumoniae*. This tiny bacterium, shaped like a missile, binds to human epithelial surfaces and spreads using a unique gliding mechanism to establish infection. Here, we analyzed the movements and force of this motility using a special setup: optical tweezers. We then obtained detailed mechanical data to understand this mechanism. Furthermore, we succeeded in detecting small steps of nanometers in its gliding, which is likely linked to the elementary process of the core reaction: chemical to mechanical energy conversion. These data provide critical information to both control this human pathogen and explore new ideas for artificial molecular machines.
