## Supplementary material for "Force and stepwise movements of gliding motility in human pathogenic bacterium *Mycoplasma pneumoniae*": Dataset S1

### Sheet: M129 varinat
Chromosome	Region	Type	Reference	Allele	Reference allele	Length	Zygosity	Count	Coverage	Frequency	Forward read count	Reverse read count	Forward/reverse balance	Average quality	Read count	Read coverage	Forward read coverage	Reverse read coverage	# unique start positions	# unique end positions	Read position test probability	Read direction test probability	Hyper-allelic	BaseQRankSum	Homopolymer	Homopolymer length
CP003913	65790	SNV	C	T	No	1	Homozygous	1820	1842	98.81	976	855	0.47	36.17	1831	1853	988	865	200	200	1	1	no		No	1
CP003913	79521	SNV	T	C	No	1	Homozygous	1594	1598	99.75	852	750	0.47	35.56	1602	1606	852	754	198	198	1	1	no		No	1
CP003913	108381	SNV	C	T	No	1	Homozygous	1670	1684	99.17	771	916	0.46	35.53	1687	1701	776	925	197	197	1	1	no		No	1
CP003913	138111	SNV	C	T	No	1	Homozygous	1604	1611	99.57	835	782	0.48	35.92	1617	1624	840	784	197	197	1	1	no		No	1
CP003913	141272..141273	Deletion	AG	-	No	2	Homozygous	1490	1509	98.74	816	686	0.46	35.18	1502	1521	829	692	194	194	1	1	no	-0.87	No	1
CP003913	198819	SNV	T	C	No	1	Homozygous	1650	1674	98.57	902	760	0.46	35.74	1662	1686	916	770	200	200	1	1	no		No	1
CP003913	217427	SNV	G	A	No	1	Homozygous	1404	1422	98.73	613	805	0.43	36.44	1418	1436	620	816	199	199	1	1	no		No	1
CP003913	217933	SNV	G	A	No	1	Homozygous	1462	1470	99.46	719	754	0.49	36.13	1473	1481	721	760	199	199	1	1	no		No	1
CP003913	234525	SNV	G	T	No	1	Homozygous	1434	1449	98.96	753	692	0.48	36.35	1445	1460	761	699	196	196	1	1	no		No	1
CP003913	287997	SNV	T	C	No	1	Homozygous	1245	1251	99.52	622	634	0.5	36.21	1256	1262	624	638	196	196	1	1	no		No	1
CP003913	309908	SNV	A	G	No	1	Homozygous	1420	1423	99.79	734	694	0.49	35.64	1428	1431	737	694	196	196	1	1	no		No	1
CP003913	314801	SNV	A	G	No	1	Homozygous	1357	1359	99.85	684	680	0.5	36.09	1364	1366	685	681	194	194	1	1	no		No	1
CP003913	378681	SNV	C	A	No	1	Homozygous	1135	1147	98.95	563	575	0.49	35.46	1138	1150	567	583	197	197	1	1	no		No	1
CP003913	497495	SNV	A	G	No	1	Homozygous	75	76	98.68	0	75	0	35.32	75	76	0	76	35	35	1	1	no		No	1
CP003913	497605	SNV	C	A	No	1	Homozygous	10	10	100	0	10	0	35	10	10	0	10	10	10	1	1	no		No	1
CP003913	498934	SNV	G	A	No	1	Homozygous	67	68	98.53	67	0	0	33.91	67	68	68	0	25	25	1	1	no		No	1
CP003913	498936	SNV	T	C	No	1	Homozygous	68	68	100	68	0	0	35.97	68	68	68	0	26	26	1	1	no		No	1
CP003913	498938	SNV	A	C	No	1	Homozygous	68	68	100	68	0	0	35.51	68	68	68	0	26	26	1	1	no		No	1
CP003913	498941	SNV	T	C	No	1	Homozygous	114	115	99.13	114	0	0	36.07	114	115	115	0	34	34	1	1	no		No	1
CP003913	498944	SNV	G	A	No	1	Homozygous	126	126	100	126	0	0	35.6	126	126	126	0	38	38	1	1	no		No	1
CP003913	498947	SNV	A	C	No	1	Homozygous	135	135	100	135	0	0	35.99	135	135	135	0	41	41	1	1	no		No	1
CP003913	498950	SNV	T	C	No	1	Homozygous	150	150	100	150	0	0	36.2	150	150	150	0	44	44	1	1	no		No	1
CP003913	498960	SNV	G	A	No	1	Homozygous	188	189	99.47	188	0	0	35.86	188	189	189	0	54	54	1	1	no		No	1
CP003913	498962	SNV	C	T	No	1	Homozygous	189	189	100	189	0	0	36.07	189	189	189	0	54	54	1	1	no		No	1
CP003913	622659^622660	Insertion	-	T	No	1	Homozygous	1158	1375	84.22	673	491	0.42	35.63	1164	1383	802	581	193	192	1	1	no		No	1
CP003913	782090	SNV	G	T	No	1	Homozygous	1799	1813	99.23	1001	816	0.45	36.4	1817	1831	1012	819	199	199	1	1	no		No	1
CP003913	795900	SNV	G	A	No	1	Homozygous	1642	1656	99.15	792	855	0.48	36.11	1647	1662	803	859	198	198	1	1	no		No	1

### Sheet: FH variant
Chromosome	Region	Type	Reference	Allele	Reference allele	Length	Zygosity	Count	Coverage	Frequency	Forward read count	Reverse read count	Forward/reverse balance	Average quality	Read count	Read coverage	Forward read coverage	Reverse read coverage	# unique start positions	# unique end positions	Read position test probability	Read direction test probability	Hyper-allelic	BaseQRankSum	Homopolymer	Homopolymer length
CP010546	5023	SNV	C	T	No	1	Homozygous	1883	1894	99.42	838	1054	0.44	33.93	1892	1903	838	1065	197	197	1	1	no		No	1
CP010546	7464	SNV	A	C	No	1	Homozygous	1645	1647	99.88	720	936	0.43	35.92	1656	1658	721	937	192	192	1	1	no		No	1
CP010546	9756	SNV	A	G	No	1	Homozygous	1744	1748	99.77	795	965	0.45	35.76	1760	1764	799	965	198	198	1	1	no		No	1
CP010546	16152	SNV	C	T	No	1	Homozygous	2015	2017	99.9	1030	1001	0.49	36.19	2031	2033	1032	1001	200	201	1	1	no		No	1
CP010546	21268	SNV	C	T	No	1	Homozygous	2034	2040	99.71	1091	955	0.47	35.19	2046	2052	1095	957	199	199	1	1	no		No	1
CP010546	23118	SNV	C	T	No	1	Homozygous	2118	2126	99.62	1045	1087	0.49	35.2	2132	2140	1050	1090	201	200	1	1	no		No	1
CP010546	41161	SNV	T	C	No	1	Homozygous	2097	2101	99.81	1059	1056	0.5	36.09	2115	2119	1060	1059	199	199	1	1	no		No	1
CP010546	47501	SNV	G	A	No	1	Homozygous	2047	2053	99.71	1005	1063	0.49	35.48	2068	2074	1009	1065	199	199	1	1	no		No	1
CP010546	49856	SNV	G	A	No	1	Homozygous	2089	2091	99.9	945	1163	0.45	36.12	2108	2110	947	1163	199	199	1	1	no		No	1
CP010546	54481	SNV	A	G	No	1	Homozygous	1846	1854	99.57	841	1019	0.45	35.59	1860	1868	849	1019	198	198	1	1	no		No	1
CP010546	58478	SNV	A	G	No	1	Homozygous	1832	1839	99.62	846	997	0.46	35.8	1843	1850	852	998	199	199	1	1	no		No	1
CP010546	59039	SNV	C	T	No	1	Homozygous	2014	2022	99.6	1059	976	0.48	34.56	2035	2043	1059	984	200	200	1	1	no		No	1
CP010546	61970	SNV	A	G	No	1	Homozygous	1795	1799	99.78	967	841	0.47	36	1808	1812	968	844	200	200	1	1	no		No	1
CP010546	63457	SNV	T	G	No	1	Homozygous	1864	1870	99.68	834	1044	0.44	36.07	1878	1884	838	1046	198	198	1	1	no		No	1
CP010546	70156^70157	Insertion	-	T	No	1	Homozygous	1517	1626	93.3	697	835	0.45	31.4	1532	1641	801	840	197	197	0.87	1	no		No	1
CP010546	72896	SNV	G	A	No	1	Homozygous	1699	1705	99.65	712	1000	0.42	35.52	1712	1718	716	1002	197	197	1	1	no		No	1
CP010546	88583	SNV	G	A	No	1	Homozygous	1644	1648	99.76	846	809	0.49	34.9	1655	1659	850	809	200	200	1	1	no		No	1
CP010546	90728	SNV	C	T	No	1	Homozygous	1557	1560	99.81	816	748	0.48	35.35	1564	1567	818	749	198	198	1	1	no		No	1
CP010546	91470	SNV	C	A	No	1	Homozygous	1670	1673	99.82	842	837	0.5	35.61	1679	1682	845	837	199	199	1	1	no		No	1
CP010546	93590	SNV	T	C	No	1	Homozygous	1632	1638	99.63	739	905	0.45	35.87	1644	1650	743	907	200	200	1	1	no		No	1
CP010546	103212	SNV	A	C	No	1	Homozygous	1695	1696	99.94	796	905	0.47	36.33	1701	1702	796	906	200	200	1	1	no		No	1
CP010546	104372..104375	Deletion	AAAA	-	No	4	Homozygous	1497	1500	99.8	721	791	0.48	34.63	1512	1515	721	794	195	195	1	1	no		No	1
CP010546	108521	SNV	C	A	No	1	Homozygous	1577	1582	99.68	799	793	0.5	35.28	1592	1597	803	794	199	199	1	1	no		No	1
CP010546	119186	SNV	C	T	No	1	Homozygous	1479	1487	99.46	740	752	0.5	36.12	1492	1500	741	759	195	195	1	1	no		No	1
CP010546	132590..132592	Deletion	CTA	-	No	3	Homozygous	1468	1469	99.93	628	847	0.43	34.83	1475	1476	628	848	195	195	1	1	no		No	1
CP010546	139551^139552	Insertion	-	T	No	1	Homozygous	1685	1690	99.7	881	818	0.48	35.51	1699	1704	884	820	198	198	1	1	no		No	1
CP010546	139693	SNV	G	T	No	1	Homozygous	1608	1611	99.81	807	813	0.5	36.08	1620	1623	807	816	198	198	1	1	no		No	1
CP010546	141254^141255	Insertion	-	AG	No	2	Homozygous	1320	1363	96.85	814	509	0.38	35.74	1323	1366	837	529	184	188	1	1	no	2.15	No	1
CP010546	141311	SNV	G	C	No	1	Homozygous	1240	1367	90.71	631	622	0.5	36.18	1253	1381	702	679	189	191	1	1	no		No	1
CP010546	141313	SNV	G	C	No	1	Homozygous	1353	1368	98.9	679	688	0.5	35.99	1367	1382	689	693	191	194	1	1	no		No	1
CP010546	141315	SNV	G	C	No	1	Homozygous	1365	1376	99.2	680	700	0.49	35.71	1380	1391	685	706	192	196	1	1	no		No	1
CP010546	145442	SNV	C	A	No	1	Homozygous	1458	1462	99.73	741	732	0.5	35.85	1473	1477	744	733	197	197	1	1	no		No	1
CP010546	146233	SNV	G	C	No	1	Homozygous	1607	1654	97.16	715	904	0.44	35.74	1619	1668	738	930	194	193	1	1	no		No	1
CP010546	147828	Deletion	T	-	No	1	Homozygous	1416	1422	99.58	755	670	0.47	34.51	1425	1431	758	673	198	198	1	1	no		No	1
CP010546	148092	SNV	G	A	No	1	Homozygous	1535	1539	99.74	821	728	0.47	35.97	1549	1553	822	731	197	197	1	1	no		No	1
CP010546	158227	SNV	A	G	No	1	Homozygous	1568	1572	99.75	652	928	0.41	35.42	1580	1584	654	930	199	199	1	1	no		No	1
CP010546	163802	SNV	G	A	No	1	Homozygous	1543	1552	99.42	744	810	0.48	35.78	1554	1563	745	818	199	199	1	1	no		No	1
CP010546	168035	SNV	T	C	No	1	Homozygous	1408	1413	99.65	663	755	0.47	36.06	1418	1423	665	758	194	194	1	1	no		No	1
CP010546	169286	SNV	A	G	No	1	Homozygous	1534	1539	99.68	770	778	0.5	35.79	1548	1553	772	781	197	197	1	1	no		No	1
CP010546	172524	SNV	T	C	No	1	Homozygous	1386	1392	99.57	565	833	0.4	35.2	1398	1404	567	837	198	199	1	1	no		No	1
CP010546	175867	SNV	G	T	No	1	Homozygous	1650	1650	100	869	788	0.48	36.02	1657	1657	869	788	199	199	1	1	no		No	1
CP010546	177801	SNV	C	T	No	1	Homozygous	1637	1643	99.63	714	935	0.43	36.19	1649	1655	716	939	200	200	1	1	no		No	1
CP010546	182802	SNV	A	T	No	1	Homozygous	629	630	99.84	322	313	0.49	35.24	635	636	323	313	95	95	1	1	no		No	1
CP010546	184227	SNV	A	G	No	1	Homozygous	1048	1049	99.9	500	550	0.48	36.2	1050	1051	500	551	195	195	1	1	no		No	1
CP010546	184418	SNV	T	A	No	1	Homozygous	576	583	98.8	251	329	0.43	34.42	580	587	252	335	110	110	1	1	no		No	1
CP010546	184446	SNV	G	A	No	1	Homozygous	793	793	100	330	470	0.41	35.61	800	800	330	470	131	131	1	1	no		No	1
CP010546	188143	SNV	A	G	No	1	Homozygous	1136	1138	99.82	469	674	0.41	35.35	1143	1145	470	675	194	193	1	1	no		No	1
CP010546	189786	SNV	A	G	No	1	Homozygous	1132	1133	99.91	569	573	0.5	35.85	1142	1143	570	573	191	191	1	1	no		No	1
CP010546	192645	SNV	T	C	No	1	Homozygous	1433	1438	99.65	734	709	0.49	36.03	1443	1448	737	711	197	197	1	1	no		No	1
CP010546	196649^196650	Insertion	-	AC	No	2	Homozygous	887	906	97.9	471	418	0.47	35.78	889	908	482	426	154	155	1	1	no	5.07	No	1
CP010546	209390	SNV	A	C	No	1	Homozygous	1659	1663	99.76	843	825	0.49	36.12	1668	1672	845	827	198	198	1	1	no		No	1
CP010546	213591	SNV	T	C	No	1	Homozygous	1451	1455	99.73	687	771	0.47	35.62	1458	1462	690	772	197	197	1	1	no		No	1
CP010546	221924	SNV	T	C	No	1	Homozygous	1349	1354	99.63	640	722	0.47	35.33	1362	1367	642	725	195	195	1	1	no		No	1
CP010546	222768	SNV	T	C	No	1	Homozygous	1332	1335	99.78	736	606	0.45	35.26	1342	1345	736	609	197	197	1	1	no		No	1
CP010546	229302	SNV	A	C	No	1	Homozygous	1101	1108	99.37	629	478	0.43	35.09	1107	1114	636	478	195	195	1	1	no		No	1
CP010546	231427	SNV	C	A	No	1	Homozygous	1330	1334	99.7	625	713	0.47	35.6	1338	1343	626	717	198	198	1	1	no		No	1
CP010546	233549	SNV	G	A	No	1	Homozygous	1286	1291	99.61	551	741	0.43	34.78	1292	1297	551	746	199	199	1	1	no		No	1
CP010546	235716	SNV	T	C	No	1	Homozygous	1318	1321	99.77	779	543	0.41	35.65	1322	1325	779	546	195	195	1	1	no		No	1
CP010546	239118	SNV	G	A	No	1	Homozygous	1467	1471	99.73	784	694	0.47	34.88	1478	1482	786	696	200	200	1	1	no		No	1
CP010546	247584	SNV	G	T	No	1	Homozygous	1163	1164	99.91	571	603	0.49	36.27	1174	1175	571	604	196	196	1	1	no		No	1
CP010546	251887	SNV	T	C	No	1	Homozygous	1252	1254	99.84	571	686	0.45	35.66	1257	1259	573	686	200	200	1	1	no		No	1
CP010546	267462	SNV	C	T	No	1	Homozygous	1356	1356	100	713	647	0.48	35.86	1360	1360	713	647	198	198	1	1	no		No	1
CP010546	271860	SNV	A	G	No	1	Homozygous	1359	1361	99.85	635	736	0.46	35.99	1371	1373	636	737	196	196	1	1	no		No	1
CP010546	286602	SNV	A	G	No	1	Homozygous	1221	1232	99.11	607	619	0.5	34.45	1226	1237	612	625	195	195	1	1	no		No	1
CP010546	298174	SNV	T	G	No	1	Homozygous	1264	1268	99.68	596	678	0.47	35.85	1274	1278	599	679	195	195	1	1	no		No	1
CP010546	303648^303649	Insertion	-	A	No	1	Homozygous	1355	1360	99.63	724	640	0.47	36.11	1364	1369	727	642	198	198	1	1	no		No	1
CP010546	304472	SNV	C	T	No	1	Homozygous	1109	1124	98.67	601	519	0.46	33.6	1120	1135	615	520	198	198	1	1	no		No	1
CP010546	306338	SNV	A	T	No	1	Homozygous	1349	1352	99.78	620	736	0.46	35.86	1356	1359	621	738	196	196	1	1	no		No	1
CP010546	308885	SNV	T	G	No	1	Homozygous	1339	1344	99.63	626	721	0.46	35.95	1347	1352	630	722	199	199	1	1	no		No	1
CP010546	310709	SNV	T	C	No	1	Homozygous	1244	1246	99.84	653	604	0.48	35.73	1257	1259	654	605	200	200	1	1	no		No	1
CP010546	324381	SNV	C	T	No	1	Homozygous	1113	1116	99.73	553	569	0.49	36.12	1122	1125	554	571	197	197	1	1	no		No	1
CP010546	325165	SNV	G	T	No	1	Homozygous	1141	1144	99.74	606	545	0.47	35.19	1151	1154	608	546	190	190	1	1	no		No	1
CP010546	335695	SNV	C	T	No	1	Homozygous	1386	1392	99.57	681	712	0.49	35.34	1393	1399	685	714	198	198	1	1	no		No	1
CP010546	335970	SNV	C	T	No	1	Homozygous	1319	1323	99.7	647	682	0.49	35.46	1329	1333	651	682	199	199	1	1	no		No	1
CP010546	338410	SNV	A	G	No	1	Homozygous	1227	1232	99.59	575	660	0.47	35.81	1235	1240	578	662	196	196	1	1	no		No	1
CP010546	339980	SNV	T	C	No	1	Homozygous	705	707	99.72	338	369	0.48	35.92	707	709	338	371	147	147	1	1	no		No	1
CP010546	341906	Deletion	T	-	No	1	Homozygous	1054	1054	100	591	470	0.44	34.94	1061	1061	591	470	194	194	1	1	no		No	1
CP010546	346517	SNV	A	G	No	1	Homozygous	1188	1197	99.25	625	569	0.48	35.22	1194	1203	627	576	194	194	1	1	no		No	1
CP010546	348968	SNV	C	T	No	1	Homozygous	1272	1274	99.84	619	659	0.48	35.6	1278	1280	620	660	194	194	1	1	no		No	1
CP010546	352038	SNV	G	A	No	1	Homozygous	1153	1157	99.65	551	611	0.47	35.4	1162	1166	553	613	196	196	1	1	no		No	1
CP010546	375179	Deletion	A	-	No	1	Homozygous	1192	1193	99.92	615	589	0.49	35.03	1204	1205	615	590	190	190	1	1	no		No	1
CP010546	376735	SNV	C	T	No	1	Homozygous	1073	1097	97.81	524	562	0.48	33.36	1086	1110	525	585	194	194	1	1	no		No	1
CP010546	382632	SNV	A	G	No	1	Homozygous	1182	1184	99.83	597	591	0.5	35.08	1188	1190	598	592	197	197	1	1	no		No	1
CP010546	382983	SNV	C	T	No	1	Homozygous	1221	1225	99.67	658	575	0.47	35.61	1233	1237	661	576	194	194	1	1	no		No	1
CP010546	384214	SNV	C	T	No	1	Homozygous	1221	1228	99.43	587	646	0.48	34.61	1233	1240	588	652	197	197	1	1	no		No	1
CP010546	384590	SNV	G	A	No	1	Homozygous	1334	1341	99.48	691	650	0.48	34.24	1341	1348	691	657	195	195	1	1	no		No	1
CP010546	392532	SNV	G	A	No	1	Homozygous	1083	1085	99.82	565	528	0.48	36.37	1093	1095	567	528	195	195	1	1	no		No	1
CP010546	393293^393294	Insertion	-	A	No	1	Homozygous	1165	1172	99.4	625	552	0.47	35.48	1177	1184	630	554	198	198	1	1	no		No	1
CP010546	402659	SNV	A	C	No	1	Homozygous	1216	1220	99.67	631	594	0.48	35.37	1225	1229	632	597	195	195	1	1	no		No	1
CP010546	416923	SNV	C	T	No	1	Homozygous	1264	1275	99.14	591	685	0.46	34.31	1276	1287	594	693	197	197	1	1	no		No	1
CP010546	435397	SNV	C	T	No	1	Homozygous	1103	1106	99.73	509	606	0.46	35.51	1115	1118	510	608	196	196	1	1	no		No	1
CP010546	442714	SNV	T	C	No	1	Homozygous	1303	1305	99.85	697	617	0.47	36.17	1314	1316	698	618	197	197	1	1	no		No	1
CP010546	444952	SNV	T	G	No	1	Homozygous	1266	1273	99.45	682	591	0.46	35.6	1273	1280	688	592	199	199	1	1	no		No	1
CP010546	452821	SNV	G	A	No	1	Homozygous	1328	1329	99.92	661	681	0.49	36.19	1342	1343	662	681	198	198	1	1	no		No	1
CP010546	472678	SNV	C	T	No	1	Homozygous	1199	1203	99.67	611	596	0.49	35.45	1207	1211	614	597	195	194	1	1	no		No	1
CP010546	479077	SNV	C	A	No	1	Homozygous	1225	1228	99.76	663	577	0.47	35.78	1240	1243	664	579	196	196	1	1	no		No	1
CP010546	489246	SNV	C	T	No	1	Homozygous	1301	1315	98.94	629	683	0.48	34.46	1312	1326	629	697	196	196	1	1	no		No	1
CP010546	492665^492666	Insertion	-	T	No	1	Homozygous	1415	1417	99.86	692	728	0.49	35.98	1420	1422	693	729	199	199	1	1	no		No	1
CP010546	495734	SNV	A	G	No	1	Homozygous	97	99	97.98	5	92	0.05	35.35	97	99	5	94	42	42	1	1	no		No	1
CP010546	495864	SNV	A	C	No	1	Homozygous	16	16	100	13	3	0.19	35.31	16	16	13	3	15	15	1	1	no		No	1
CP010546	495868..495869	MNV	AA	CG	No	2	Homozygous	12	12	100	10	2	0.17	33.17	12	12	10	2	12	12	1	1	no		No	1
CP010546	495873	SNV	G	C	No	1	Homozygous	12	12	100	10	2	0.17	33.75	12	12	10	2	12	12	1	1	no		No	1
CP010546	495877	SNV	A	C	No	1	Homozygous	10	10	100	8	2	0.2	34.4	10	10	8	2	10	10	1	1	no		No	1
CP010546	496424	SNV	T	C	No	1	Homozygous	475	477	99.58	330	148	0.31	35.87	478	480	330	150	95	95	1	1	no		No	1
CP010546	496802	SNV	C	A	No	1	Homozygous	978	980	99.8	617	367	0.37	36.02	984	986	617	369	192	192	1	1	no		No	1
CP010546	501402	SNV	C	T	No	1	Homozygous	1305	1305	100	604	714	0.46	36	1318	1318	604	714	199	199	1	1	no		No	1
CP010546	501436	SNV	G	A	No	1	Homozygous	1335	1338	99.78	561	788	0.42	35.71	1349	1352	563	789	196	196	1	1	no		No	1
CP010546	503250	SNV	C	A	No	1	Homozygous	1221	1224	99.75	580	647	0.47	36.2	1227	1230	582	648	198	198	1	1	no		No	1
CP010546	515431	SNV	T	C	No	1	Homozygous	1051	1053	99.81	590	468	0.44	35.56	1058	1060	590	470	195	195	1	1	no		No	1
CP010546	524951	SNV	G	A	No	1	Homozygous	1264	1289	98.06	599	680	0.47	32.68	1279	1304	623	681	198	198	1	1	no		No	1
CP010546	527109	Deletion	T	-	No	1	Homozygous	984	1175	83.74	524	470	0.47	32.68	994	1186	620	566	187	189	0.99	1	no		No	1
CP010546	531068^531069	Insertion	-	TT	No	2	Homozygous	893	1349	66.2	500	400	0.44	36.07	900	1357	747	610	183	185	0.11	1	no	7.17	No	1
CP010546	534439^534440	Insertion	-	CC	No	2	Homozygous	923	960	96.15	385	551	0.41	35.28	936	973	408	565	190	189	1	1	no	4.68	No	1
CP010546	545800	SNV	C	A	No	1	Homozygous	1492	1495	99.8	634	868	0.42	35.84	1502	1505	637	868	200	200	1	1	no		No	1
CP010546	546348	SNV	T	C	No	1	Homozygous	1416	1426	99.3	727	704	0.49	34.94	1431	1441	729	712	200	200	1	1	no		No	1
CP010546	550398	SNV	A	G	No	1	Homozygous	1267	1270	99.76	710	561	0.44	35.99	1271	1274	712	562	197	197	1	1	no		No	1
CP010546	554844..554846	Deletion	TGT	-	No	3	Homozygous	1367	1368	99.93	731	645	0.47	35.41	1376	1377	732	645	196	196	1	1	no		No	1
CP010546	566166	Deletion	C	-	No	1	Homozygous	538	615	87.48	210	333	0.39	27	543	620	284	336	149	149	0.58	0.71	no		No	1
CP010546	568589	SNV	G	A	No	1	Homozygous	1416	1421	99.65	619	808	0.43	34.33	1427	1432	624	808	197	197	1	1	no		No	1
CP010546	593303^593304	Insertion	-	CAAA	No	4	Homozygous	1340	1349	99.33	583	765	0.43	35.7	1348	1357	586	771	198	198	1	1	no		No	1
CP010546	600989	SNV	T	C	No	1	Homozygous	653	653	100	316	338	0.48	35.91	654	654	316	338	138	138	1	1	no		No	1
CP010546	601017	SNV	T	G	No	1	Homozygous	640	643	99.53	288	353	0.45	35.07	641	644	288	356	134	134	1	1	no		No	1
CP010546	601019..601020	MNV	GG	AC	No	2	Homozygous	655	662	98.94	287	369	0.44	35.12	656	663	290	373	132	132	1	1	no		No	1
CP010546	601022	SNV	G	C	No	1	Homozygous	656	660	99.39	274	384	0.42	35.11	658	662	275	387	134	134	1	1	no		No	1
CP010546	603916	SNV	A	G	No	1	Homozygous	1384	1398	99	688	706	0.49	34.47	1394	1408	688	720	200	200	1	1	no		No	1
CP010546	606955	SNV	G	T	No	1	Homozygous	1258	1260	99.84	608	655	0.48	35.15	1263	1265	609	656	192	192	1	1	no		No	1
CP010546	613066	SNV	A	G	No	1	Homozygous	1449	1450	99.93	697	757	0.48	35.91	1454	1455	697	758	199	199	1	1	no		No	1
CP010546	613068	SNV	T	A	No	1	Homozygous	1446	1450	99.72	701	750	0.48	35.21	1451	1455	702	753	199	199	1	1	no		No	1
CP010546	613074..613076	MNV	GCC	AGA	No	3	Homozygous	1453	1467	99.05	718	740	0.49	35.59	1458	1472	727	745	201	201	1	1	no		No	1
CP010546	614637	SNV	G	T	No	1	Homozygous	1548	1549	99.94	722	840	0.46	36.36	1562	1563	723	840	198	198	1	1	no		No	1
CP010546	616733	SNV	A	G	No	1	Homozygous	1455	1458	99.79	645	819	0.44	36.27	1464	1467	647	820	197	197	1	1	no		No	1
CP010546	617502	Deletion	T	-	No	1	Homozygous	1114	1336	83.38	662	461	0.41	32.23	1123	1348	785	563	191	195	0.98	1	no		No	1
CP010546	617770	SNV	A	C	No	1	Homozygous	1391	1396	99.64	676	720	0.48	36.35	1396	1401	678	723	199	199	1	1	no		No	1
CP010546	621520	SNV	C	T	No	1	Homozygous	1414	1416	99.86	727	693	0.49	35.53	1420	1422	729	693	198	198	1	1	no		No	1
CP010546	626374	SNV	A	C	No	1	Homozygous	1410	1414	99.72	724	695	0.49	35.71	1419	1423	725	698	197	197	1	1	no		No	1
CP010546	628481	SNV	T	G	No	1	Homozygous	1447	1451	99.72	723	737	0.5	35.64	1460	1464	725	739	198	198	1	1	no		No	1
CP010546	632569	Deletion	T	-	No	1	Homozygous	1536	1545	99.42	818	729	0.47	34.05	1547	1556	822	734	197	197	1	1	no		No	1
CP010546	633077	SNV	A	G	No	1	Homozygous	1288	1292	99.69	694	597	0.46	35.16	1291	1295	694	601	197	197	1	1	no		No	1
CP010546	646294	SNV	T	C	No	1	Homozygous	1803	1806	99.83	923	897	0.49	36.3	1820	1823	925	898	200	200	1	1	no		No	1
CP010546	649046	SNV	A	G	No	1	Homozygous	1643	1644	99.94	839	812	0.49	36.15	1651	1652	840	812	200	200	1	1	no		No	1
CP010546	678867	SNV	C	A	No	1	Homozygous	1761	1771	99.44	845	925	0.48	35.08	1770	1780	853	927	199	199	1	1	no		No	1
CP010546	680600	SNV	T	C	No	1	Homozygous	1445	1448	99.79	666	787	0.46	35.32	1453	1456	669	787	196	197	1	1	no		No	1
CP010546	681204	SNV	A	C	No	1	Homozygous	1632	1634	99.88	802	841	0.49	36.1	1643	1645	803	842	199	199	1	1	no		No	1
CP010546	703015	SNV	T	G	No	1	Homozygous	1746	1751	99.71	840	922	0.48	35.51	1762	1767	843	924	196	196	1	1	no		No	1
CP010546	711352	SNV	G	A	No	1	Homozygous	1772	1782	99.44	916	872	0.49	34.63	1788	1798	924	874	200	200	1	1	no		No	1
CP010546	729929	Deletion	G	-	No	1	Homozygous	1622	1628	99.63	775	858	0.47	35.45	1633	1639	780	859	196	196	1	1	no		No	1
CP010546	740999	SNV	G	A	No	1	Homozygous	1790	1792	99.89	827	979	0.46	35.87	1806	1808	827	981	199	199	1	1	no		No	1
CP010546	741431	SNV	C	T	No	1	Homozygous	1811	1814	99.83	859	961	0.47	35.63	1820	1823	859	964	197	197	1	1	no		No	1
CP010546	757659	SNV	C	G	No	1	Homozygous	1805	1809	99.78	789	1027	0.43	35.49	1816	1820	790	1030	197	197	1	1	no		No	1
CP010546	760769	SNV	G	A	No	1	Homozygous	1806	1806	100	888	926	0.49	36.47	1814	1814	888	926	199	199	1	1	no		No	1
CP010546	771923	SNV	A	C	No	1	Homozygous	1382	1384	99.86	919	467	0.34	35.88	1386	1388	921	467	197	197	1	1	no		No	1
CP010546	774161	SNV	G	A	No	1	Homozygous	1712	1716	99.77	830	896	0.48	34.6	1726	1730	832	898	200	200	1	1	no		No	1
CP010546	775821	SNV	A	G	No	1	Homozygous	1819	1826	99.62	925	907	0.5	35.32	1832	1839	928	911	200	200	1	1	no		No	1
CP010546	779362	SNV	C	A	No	1	Homozygous	1890	1892	99.89	969	933	0.49	35.92	1902	1904	970	934	200	200	1	1	no		No	1
CP010546	781488^781489	Insertion	-	A	No	1	Homozygous	1782	1791	99.5	851	944	0.47	35.27	1795	1804	858	946	199	199	1	1	no		No	1
CP010546	782692	SNV	A	G	No	1	Homozygous	1884	1884	100	834	1066	0.44	35.75	1900	1900	834	1066	199	199	1	1	no		No	1
CP010546	783779	SNV	A	T	No	1	Homozygous	1961	1977	99.19	1028	950	0.48	34.17	1978	1994	1029	965	200	200	1	1	no		No	1
CP010546	787313	SNV	T	G	No	1	Homozygous	1715	1719	99.77	820	909	0.47	35.28	1729	1733	823	910	198	198	1	1	no		No	1
CP010546	788524	SNV	G	A	No	1	Homozygous	1926	1926	100	891	1047	0.46	36.4	1938	1938	891	1047	198	198	1	1	no		No	1
CP010546	798697	SNV	T	C	No	1	Homozygous	1807	1808	99.94	931	889	0.49	36.16	1820	1821	931	890	199	199	1	1	no		No	1
CP010546	801425	SNV	T	G	No	1	Homozygous	1995	2003	99.6	992	1018	0.49	35.84	2010	2018	998	1020	200	200	1	1	no		No	1
